# Quantitative Structure-Mutation-Activity Relationship Tests (QSMART) Model for Protein Kinase Inhibitor Response Prediction

**DOI:** 10.1101/868067

**Authors:** Liang-Chin Huang, Wayland Yeung, Ye Wang, Huimin Cheng, Aarya Venkat, Sheng Li, Ping Ma, Khaled Rasheed, Natarajan Kannan

## Abstract

Predicting drug sensitivity profiles from genotypes is a major challenge in personalized medicine. Machine learning and deep neural network methods have shown promise in addressing this challenge, but the “black-box” nature of these methods precludes a mechanistic understanding of how and which genomic and proteomic features contribute to the observed drug sensitivity profiles. Here we provide a combination of statistical and neural network framework that not only estimates drug IC_50_ in cancer cell lines with high accuracy (R^2^ = 0.861 and RMSE = 0.818) but also identifies features contributing to the accuracy, thereby enhancing explainability. Our framework, termed QSMART, uses a multi-component approach that includes (1) collecting drug fingerprints, cancer cell line’s multi-omics features, and drug responses, (2) testing the statistical significance of interaction terms, (3) selecting features by Lasso with Bayesian information criterion, and (4) using neural networks to predict drug response. We evaluate the contribution of each of these components and use a case study to explain the biological relevance of several selected features to protein kinase inhibitor response in non-small cell lung cancer cells. Specifically, we illustrate how interaction terms that capture associations between drugs and mutant kinases quantitatively contribute to the response of two EGFR inhibitors (afatinib and lapatinib) in non-small cell lung cancer cells. Although we have tested QSMART on protein kinase inhibitors, it can be extended across the proteome to investigate the complex relationships connecting genotypes and drug sensitivity profiles.
