## Supplementary material for "Quantitative Structure-Mutation-Activity Relationship Tests (QSMART) Model for Protein Kinase Inhibitor Response Prediction": S2 Data

### Sheet: NSCLC
Category	Subcategory	Feature name	Data type	Description	IC50 impact
Drug feature	Source	From_Sanger	Binary	If the assay was done by Wellcome Sanger Institute (1) or Massachusetts General Hospital (0)	-0.650488
	Fingerprint	Fingerprint_363	Binary	If the drug has the substructure "C(~F)(~F)" (1) or not (0)	0.231227
		Fingerprint_576	Binary	If the drug has the substructure "N=C-C:C-[#1]" (1) or not (0)	0.140829
		Fingerprint_588	Binary	If the drug has the substructure "O=C-C-C=O" (1) or not (0)	0.755072
		Fingerprint_611	Binary	If the drug has the substructure "N-C-C-N-C" (1) or not (0)	-0.351418
		Fingerprint_617	Binary	If the drug has the substructure "C-C-C-O-[#1]" (1) or not (0)	-0.48561
		Fingerprint_625	Binary	If the drug has the substructure "O=C-C:C-O" (1) or not (0)	-3.66604
		Fingerprint_629	Binary	If the drug has the substructure "S-C:C:C-N" (1) or not (0)	0.472169
		Fingerprint_635	Binary	If the drug has the substructure "N-N-C-N-[#1]" (1) or not (0)	2.79373
		Fingerprint_643	Binary	If the drug has the substructure "[#1]-C-C-N-[#1]" (1) or not (0)	0.143196
		Fingerprint_644	Binary	If the drug has the substructure "C-C=N-N-C" (1) or not (0)	-1.75476
		Fingerprint_646	Binary	If the drug has the substructure "O=C-N-C-[#1]" (1) or not (0)	-0.0593581
		Fingerprint_647	Binary	If the drug has the substructure "O=C-N-C-N" (1) or not (0)	-0.161109
		Fingerprint_648	Binary	If the drug has the substructure "O=N-C:C-N" (1) or not (0)	5.6515
		Fingerprint_650	Binary	If the drug has the substructure "O=C-N-C=O" (1) or not (0)	-0.309446
		Fingerprint_658	Binary	If the drug has the substructure "C-C-S-C-C" (1) or not (0)	0.31999
		Fingerprint_659	Binary	If the drug has the substructure "O-C-C-N-C" (1) or not (0)	-0.89065
		Fingerprint_667	Binary	If the drug has the substructure "C=C-C-O-[#1]" (1) or not (0)	0.461555
		Fingerprint_669	Binary	If the drug has the substructure "Cl-C:C-C=O" (1) or not (0)	-0.916434
		Fingerprint_672	Binary	If the drug has the substructure "O=C-C=C-[#1]" (1) or not (0)	0.888783
		Fingerprint_673	Binary	If the drug has the substructure "O=C-C=C-N" (1) or not (0)	-0.398504
		Fingerprint_674	Binary	If the drug has the substructure "N-C-N-C:C" (1) or not (0)	-0.533354
		Fingerprint_676	Binary	If the drug has the substructure "N#C-C-C-C" (1) or not (0)	0.872474
		Fingerprint_677	Binary	If the drug has the substructure "C-C=C-C:C" (1) or not (0)	0.0391168
		Fingerprint_679	Binary	If the drug has the substructure "C-C-C-C-C-C" (1) or not (0)	0.317685
		Fingerprint_686	Binary	If the drug has the substructure "O=C-C-C-C-O" (1) or not (0)	-0.982244
		Fingerprint_687	Binary	If the drug has the substructure "O=C-C-C-C=O" (1) or not (0)	4.31503
		Fingerprint_697	Binary	If the drug has the substructure "C-C-C-C-C-C(C)-C" (1) or not (0)	1.08143
		Fingerprint_698	Binary	If the drug has the substructure "O-C-C-C-C-C-C-C" (1) or not (0)	-0.843281
		Fingerprint_702	Binary	If the drug has the substructure "O-C-C-C-C-C-N-C" (1) or not (0)	0.269081
		Fingerprint_704	Binary	If the drug has the substructure "O=C-C-C-C-C-C-C" (1) or not (0)	-0.430142
		Fingerprint_705	Binary	If the drug has the substructure "O=C-C-C-C-C(O)-C" (1) or not (0)	-0.54703
		Fingerprint_707	Binary	If the drug has the substructure "O=C-C-C-C-C(N)-C" (1) or not (0)	0.173607
		Fingerprint_709	Binary	If the drug has the substructure "C-C(C)-C-C-C" (1) or not (0)	0.274125
		Fingerprint_710	Binary	If the drug has the substructure "C-C-C(C)-C-C" (1) or not (0)	2.63875
		Fingerprint_712	Binary	If the drug has the substructure "C-C(C)-C(C)-C" (1) or not (0)	-0.332359
		Fingerprint_714	Binary	If the drug has the substructure "Cc1ccc(O)cc1" (1) or not (0)	1.53959
		Fingerprint_776	Binary	If the drug has the substructure "CC1CCC(C)CC1" (1) or not (0)	0.841448
		Fingerprint_779	Binary	If the drug has the substructure "CC1CCC(N)CC1" (1) or not (0)	-0.654444
		Fingerprint_780	Binary	If the drug has the substructure "CC1CCC(Cl)CC1" (1) or not (0)	4.17221
		Fingerprint_784	Binary	If the drug has the substructure "OC1CCC(N)CC1" (1) or not (0)	-0.15636
		Fingerprint_785	Binary	If the drug has the substructure "OC1CCC(Cl)CC1" (1) or not (0)	-1.14126
		Fingerprint_788	Binary	If the drug has the substructure "SC1CCC(N)CC1" (1) or not (0)	-0.170051
		Fingerprint_791	Binary	If the drug has the substructure "NC1CCC(N)CC1" (1) or not (0)	0.351683
		Fingerprint_792	Binary	If the drug has the substructure "NC1CCC(Cl)CC1" (1) or not (0)	-1.69151
		Fingerprint_797	Binary	If the drug has the substructure "CC1CC(C)CCC1" (1) or not (0)	-1.78883
		Fingerprint_798	Binary	If the drug has the substructure "CC1CC(O)CCC1" (1) or not (0)	0.232769
		Fingerprint_799	Binary	If the drug has the substructure "CC1CC(S)CCC1" (1) or not (0)	-3.10082
		Fingerprint_800	Binary	If the drug has the substructure "CC1CC(N)CCC1" (1) or not (0)	-0.588288
		Fingerprint_801	Binary	If the drug has the substructure "CC1CC(Cl)CCC1" (1) or not (0)	-1.85351
		Fingerprint_803	Binary	If the drug has the substructure "OC1CC(O)CCC1" (1) or not (0)	1.65713
		Fingerprint_804	Binary	If the drug has the substructure "OC1CC(S)CCC1" (1) or not (0)	4.8232
		Fingerprint_806	Binary	If the drug has the substructure "OC1CC(Cl)CCC1" (1) or not (0)	0.466716
		Fingerprint_809	Binary	If the drug has the substructure "SC1CC(N)CCC1" (1) or not (0)	-0.182057
		Fingerprint_812	Binary	If the drug has the substructure "NC1CC(N)CCC1" (1) or not (0)	1.35331
		Fingerprint_813	Binary	If the drug has the substructure "NC1CC(Cl)CCC1" (1) or not (0)	-1.30668
		Fingerprint_818	Binary	If the drug has the substructure "CC1C(C)CCCC1" (1) or not (0)	-0.200729
		Fingerprint_819	Binary	If the drug has the substructure "CC1C(O)CCCC1" (1) or not (0)	3.35034
		Fingerprint_820	Binary	If the drug has the substructure "CC1C(S)CCCC1" (1) or not (0)	0.835626
		Fingerprint_821	Binary	If the drug has the substructure "CC1C(N)CCCC1" (1) or not (0)	-0.780422
		Fingerprint_822	Binary	If the drug has the substructure "CC1C(Cl)CCCC1" (1) or not (0)	2.05751
		Fingerprint_824	Binary	If the drug has the substructure "OC1C(O)CCCC1" (1) or not (0)	-1.42408
		Fingerprint_825	Binary	If the drug has the substructure "OC1C(S)CCCC1" (1) or not (0)	-1.06206
		Fingerprint_826	Binary	If the drug has the substructure "OC1C(N)CCCC1" (1) or not (0)	0.285314
		Fingerprint_827	Binary	If the drug has the substructure "OC1C(Cl)CCCC1" (1) or not (0)	2.20939
		Fingerprint_828	Binary	If the drug has the substructure "OC1C(Br)CCCC1" (1) or not (0)	-3.38849
		Fingerprint_829	Binary	If the drug has the substructure "SC1C(S)CCCC1" (1) or not (0)	7.52086
		Fingerprint_830	Binary	If the drug has the substructure "SC1C(N)CCCC1" (1) or not (0)	-2.74296
		Fingerprint_833	Binary	If the drug has the substructure "NC1C(N)CCCC1" (1) or not (0)	1.82108
		Fingerprint_834	Binary	If the drug has the substructure "NC1C(Cl)CCCC1" (1) or not (0)	1.03746
		Fingerprint_835	Binary	If the drug has the substructure "NC1C(Br)CCCC1" (1) or not (0)	0.764308
		Fingerprint_860	Binary	If the drug has the substructure "CC1C(C)CCC1" (1) or not (0)	0.875272
Cancer cell line feature	Residue	PKA_113_ASA	Continuous	Average accessible surface area difference caused by the mutation aligned to PKA_113	-0.0190987
		PKA_113_VOL	Continuous	Side chain volume difference caused by mutation aligned to PKA_113	-0.00843815
		PKA_123_T	Discrete	Number of T mutants aligned to PKA_123	0.00368682
		PKA_123_T_EXP	Continuous	Number of T mutants aligned to PKA_123, weighted by gene expression	0.0997947
		PKA_194_EXP	Continuous	Number of mutations aligned to PKA_194, weighted by mutant gene expression	0.110796
		PKA_214_B62	Continuous	Number of mutations aligned to PKA_214, weighted by BLOSUM62	0.212947
		PKA_243_ENG	Continuous	Energy per residue difference caused by mutation aligned to PKA_243	0.0087005
	Gene	MUT_CAMK1G_CSV	Discrete	Number of CAMK1G mutations, weighted by conservation score	-0.125122
		MUT_ROR1_EXP	Continuous	Number of ROR1 mutations, weighted by gene expression	0.0965985
		EXP_CDKL2	Continuous	CDKL2 expression	0.306061
		EXP_CDC42BPB	Continuous	CDC42BPB expression	-0.345422
		EXP_PKN2	Continuous	PKN2 expression	0.0851002
		EXP_DCLK3	Continuous	DCLK3 expression	0.0249424
		EXP_EIF2AK1	Continuous	EIF2AK1 expression	0.133113
		EXP_LMTK2	Continuous	LMTK2 expression	0.281261
		CNV_ROCK2_gain	Binary	If ROCK2 has copy number variation gain (1) or not (0)	-0.138466
	Family	SFAM_CAMK1_CSV	Continuous	Number of CAMK1 subfamily mutations, weighted by conservation score	0.0857415
		SFAM_InsR_CSV	Continuous	Number of InsR subfamily mutations, weighted by conservation score	-0.951293
		SFAM_Other_Unique_CSV	Continuous	Number of Other_Unique subfamily mutations, weighted by conservation score	-0.863018
		SFAM_TSSK	Discrete	Number of TSSK subfamily mutations	-0.211928
	Pathway	REC_R_HSA_176298	Discrete	Number of mutations implicated in the reaction "Activation of claspin"	0.519194
		REC_R_HSA_176298_EXP	Continuous	Number of mutations implicated in the reaction "Activation of claspin", weighted by gene expression	-0.0875749
		REC_R_HSA_5140741_EXP	Continuous	Number of mutations implicated in the reaction "WNT5A binds FZD and ROR receptors", weighted by gene expression	-0.0253134
		REC_R_HSA_5218819_EXP	Continuous	Number of mutations implicated in the reaction "VEGFA dimer:p-6Y-VEGFR2 dimer:PI3K phosphorylates PIP2 to PIP3", weighted by gene expression	-0.0182501
		PWY_R_HSA_166166_CSV	Continuous	Number of mutations implicated in the pathway "MyD88-independent TLR4 cascade", weighted by conservation score	-0.0943506
		PWY_R_HSA_168928_CSV	Continuous	Number of mutations implicated in the pathway "DDX58/IFIH1-mediated induction of interferon-alpha/beta", weighted by conservation score	-0.175593
		PWY_R_HSA_2187338_CSV	Continuous	Number of mutations implicated in the pathway "Visual phototransduction", weighted by conservation score	0.848258
		PWY_R_HSA_6796648_EXP	Continuous	Number of mutations implicated in the pathway "TP53 Regulates Transcription of DNA Repair Genes", weighted by gene expression	-0.0129806
		PWY_R_HSA_6811558	Discrete	Number of mutations implicated in the pathway "PI5P, PP2A and IER3 Regulate PI3K/AKT Signaling"	-0.0317408
		PWY_R_HSA_6811558_EXP	Continuous	Number of mutations implicated in the pathway "PI5P, PP2A and IER3 Regulate PI3K/AKT Signaling", weighted by gene expression	0.00525533
		GO_0005977_CSV	Continuous	Number of mutations implicated in the biological process "glycogen metabolic process", weighted by conservation score	-0.654369
		GO_0007049	Discrete	Number of mutations implicated in the biological process "cell cycle"	0.0665985
		GO_0007059_EXP	Continuous	Number of mutations implicated in the biological process "chromosome segregation", weighted by gene expression	-0.0580506
		GO_0019827_EXP	Continuous	Number of mutations implicated in the biological process "stem cell population maintenance", weighted by gene expression	-0.0196629
		GO_0031032	Discrete	Number of mutations implicated in the biological process "actomyosin structure organization"	-0.296365
		GO_0032007_CSV	Continuous	Number of mutations implicated in the biological process "negative regulation of TOR signaling", weighted by conservation score	-0.0126569
		GO_0043154	Discrete	Number of mutations implicated in the biological process "negative regulation of cysteine-type endopeptidase activity involved in apoptotic process"	0.0796036
		GO_0045785_EXP	Continuous	Number of mutations implicated in the biological process "positive regulation of cell adhesion", weighted by gene expression	-0.0354244
		GO_0060271_CSV	Continuous	Number of mutations implicated in the biological process "cilium assembly", weighted by conservation score	0.0397453
		GO_0060444	Discrete	Number of mutations implicated in the biological process "branching involved in mammary gland duct morphogenesis"	-0.410191
		GO_0070266	Discrete	Number of mutations implicated in the biological process "necroptotic process"	-0.157086
	Sample	CLS_Histology_subtype_1_adenocarcinoma	Binary	If the histology subtype 1 of sample is "adenocarcinoma" (1) or not(0)	0.00820334
Interaction effect	DxC	PKA_73_CHA_X_Fingerprint_714	Continuous	Interaction between the drug substructure "Cc1ccc(O)cc1" and the charge difference caused by the mutation aligned to PKA_73	-0.00268806
		PKA_73_ENG_X_Fingerprint_611	Continuous	Interaction between the drug substructure "N-C-C-N-C" and the energy change caused by the mutation aligned to PKA_73	0.380161
		PKA_73_ENG_X_Fingerprint_644	Continuous	Interaction between the drug substructure "C-C=N-N-C" and the energy change caused by the mutation aligned to PKA_73	0.0852151
		PKA_73_EXP_X_Fingerprint_702	Continuous	Number of interactions between the drug substructure "O-C-C-C-C-C-N-C" and the mutation aligned to PKA_73, weighted by gene expression	-0.044294
		PKA_73_POL_X_Fingerprint_611	Continuous	Interaction between the drug substructure "N-C-C-N-C" and the polarity change caused by the mutation aligned to PKA_73	0.377166
		PKA_77_ASA_X_Fingerprint_714	Continuous	Interaction between the drug substructure "Cc1ccc(O)cc1" and the average accessible surface area change caused by the mutation aligned to PKA_77	-0.00551652
		PKA_102_CSV_X_Fingerprint_714	Continuous	Number of interactions between the drug substructure "Cc1ccc(O)cc1" and the mutation aligned to PKA_102, weighted by conservation score	-1.86517
		PKA_102_VOL_X_Fingerprint_714	Continuous	Interaction between the drug substructure "Cc1ccc(O)cc1" and the side chain volume change caused by the mutation aligned to PKA_102	-0.0433187
		PKA_112_POL_X_Fingerprint_659	Continuous	Interaction between the drug substructure "O-C-C-N-C" and the polarity change caused by the mutation aligned to PKA_112	-0.444034
		PKA_123_VOL_X_Fingerprint_363	Continuous	Interaction between the drug substructure "C(~F)(~F)" and the side chain volume change caused by the mutation aligned to PKA_123	-0.00788662
		PKA_142_X_Fingerprint_611	Discrete	Number of interactions between the drug substructure "N-C-C-N-C" and the mutation aligned to PKA_142	-0.238541
		PKA_160_HYD_X_Fingerprint_696	Continuous	Interaction between the drug substructure "C-C-C-C-C-C-C-C" and the hydrophobicity change caused by the mutation aligned to PKA_160	-0.0345621
		PKA_175_ENG_X_Fingerprint_685	Continuous	Interaction between the drug substructure "O=C-C-C-C-N" and the energy change caused by the mutation aligned to PKA_175	0.0341571
		PKA_187_ASA_X_Fingerprint_791	Continuous	Interaction between the drug substructure "NC1CCC(N)CC1" and the average accessible surface area change caused by the mutation aligned to PKA_187	-0.0192345
		PKA_187_B62_X_Fingerprint_826	Continuous	Number of interactions between the drug substructure "OC1C(N)CCCC1" and the mutation aligned to PKA_187, weighted by BLOSUM62	0.27023
		PKA_187_CHA_X_Fingerprint_791	Continuous	Interaction between the drug substructure "NC1CCC(N)CC1" and the charge difference caused by the mutation aligned to PKA_187	-0.456297
		PKA_187_POL_X_Fingerprint_791	Continuous	Interaction between the drug substructure "NC1CCC(N)CC1" and the polarity change caused by the mutation aligned to PKA_187	0.362095
		PKA_187_VOL_X_Fingerprint_826	Continuous	Interaction between the drug substructure "OC1C(N)CCCC1" and the side chain volume change caused by the mutation aligned to PKA_187	-0.00899004
		PKA_197_ASA_X_Fingerprint_798	Continuous	Interaction between the drug substructure "CC1CC(O)CCC1" and the average accessible surface area change caused by the mutation aligned to PKA_197	0.00972516
		PKA_197_B62_X_Fingerprint_576	Continuous	Number of interactions between the drug substructure "N=C-C:C-[#1]" and the mutation aligned to PKA_197, weighted by BLOSUM62	0.509127
		PKA_197_EXP_X_Fingerprint_576	Continuous	Number of interactions between the drug substructure "N=C-C:C-[#1]" and the mutation aligned to PKA_197, weighted by gene expression	0.253993
		PKA_197_VOL_X_Fingerprint_702	Continuous	Interaction between the drug substructure "O-C-C-C-C-C-N-C" and the side chain volume change caused by the mutation aligned to PKA_197	0.0118464
		PKA_200_HYD_X_Fingerprint_673	Continuous	Interaction between the drug substructure "O=C-C=C-N" and the hydrophobicity change caused by the mutation aligned to PKA_200	0.729111
		PKA_216_ASA_X_Fingerprint_646	Continuous	Interaction between the drug substructure "O=C-N-C-[#1]" and the average accessible surface area change caused by the mutation aligned to PKA_216	-0.0617667
		PKA_226_X_Fingerprint_644	Discrete	Number of interactions between the drug substructure "C-C=N-N-C" and the mutation aligned to PKA_226	0.0963146
		PKA_226_HYD_X_Fingerprint_576	Continuous	Interaction between the drug substructure "N=C-C:C-[#1]" and the hydrophobicity change caused by the mutation aligned to PKA_226	0.361314
		PKA_229_EXP_X_Fingerprint_576	Continuous	Number of interactions between the drug substructure "N=C-C:C-[#1]" and the mutation aligned to PKA_229, weighted by gene expression	0.254199
		PKA_229_HYD_X_Fingerprint_576	Continuous	Interaction between the drug substructure "N=C-C:C-[#1]" and the hydrophobicity change caused by the mutation aligned to PKA_229	0.229555
		PKA_244_ENG_X_Fingerprint_576	Continuous	Interaction between the drug substructure "N=C-C:C-[#1]" and the energy change caused by the mutation aligned to PKA_244	0.381141
		PKA_247_HYD_X_Fingerprint_685	Continuous	Interaction between the drug substructure "O=C-C-C-C-N" and the hydrophobicity change caused by the mutation aligned to PKA_247	1.07536
		PKA_252_ASA_X_Fingerprint_646	Continuous	Interaction between the drug substructure "O=C-N-C-[#1]" and the average accessible surface area change caused by the mutation aligned to PKA_252	-0.0226657
		PKA_260_HYD_X_Fingerprint_819	Continuous	Interaction between the drug substructure "CC1C(O)CCCC1" and the hydrophobicity change caused by the mutation aligned to PKA_260	-1.58551
		PKA_260_POL_X_Fingerprint_819	Continuous	Interaction between the drug substructure "CC1C(O)CCCC1" and the polarity change caused by the mutation aligned to PKA_260	0.111879
		PKA_270_EXP_X_Fingerprint_611	Continuous	Number of interactions between the drug substructure "N-C-C-N-C" and the mutation aligned to PKA_270, weighted by gene expression	0.0276479
		PKA_270_HYD_X_Fingerprint_611	Continuous	Interaction between the drug substructure "N-C-C-N-C" and the hydrophobicity change caused by the mutation aligned to PKA_270	0.197933
		PKA_270_POL_X_Fingerprint_576	Continuous	Interaction between the drug substructure "N=C-C:C-[#1]" and the polarity change caused by the mutation aligned to PKA_270	0.20094
		PKA_270_VOL_X_Fingerprint_673	Continuous	Interaction between the drug substructure "O=C-C=C-N" and the side chain volume change caused by the mutation aligned to PKA_270	-0.000410199
		PKA_280_ENG_X_Fingerprint_646	Continuous	Interaction between the drug substructure "O=C-N-C-[#1]" and the energy change caused by the mutation aligned to PKA_280	0.102687
		PKA_283_ASA_X_Fingerprint_576	Continuous	Interaction between the drug substructure "N=C-C:C-[#1]" and the average accessible surface area change caused by the mutation aligned to PKA_283	0.0201798
		PKA_283_ASA_X_Fingerprint_644	Continuous	Interaction between the drug substructure "C-C=N-N-C" and the average accessible surface area change caused by the mutation aligned to PKA_283	-0.0022765
		PKA_283_ASA_X_Fingerprint_647	Continuous	Interaction between the drug substructure "O=C-N-C-N" and the average accessible surface area change caused by the mutation aligned to PKA_283	0.011896
		PKA_283_POL_X_Fingerprint_644	Continuous	Interaction between the drug substructure "C-C=N-N-C" and the polarity change caused by the mutation aligned to PKA_283	-0.0402676
		PKA_283_POL_X_Fingerprint_647	Continuous	Interaction between the drug substructure "O=C-N-C-N" and the polarity change caused by the mutation aligned to PKA_283	-0.109916
		PKA_283_VOL_X_Fingerprint_673	Continuous	Interaction between the drug substructure "O=C-C=C-N" and the side chain volume change caused by the mutation aligned to PKA_283	-0.0024487
		PKA_293_X_Fingerprint_611	Discrete	Number of interactions between the drug substructure "N-C-C-N-C" and the mutation aligned to PKA_293	0.276533
		PKA_293_X_Fingerprint_647	Discrete	Number of interactions between the drug substructure "O=C-N-C-N" and the mutation aligned to PKA_293	-0.257537
		PKA_293_EXP_X_Fingerprint_363	Continuous	Number of interactions between the drug substructure "C(~F)(~F)" and the mutation aligned to PKA_293, weighted by gene expression	-0.0885888
	EXPx	EXP_BLVRA_X_EXP_UGT2B15	Continuous	Interaction between BLVRA expression and UGT2B15 expression	0.0108441
		EXP_CAMK2D_X_EXP_STAT1	Continuous	Interaction between CAMK2D expression and STAT1 expression	-0.00833034
		EXP_CASK_X_EXP_LIN7B	Continuous	Interaction between CASK expression and LIN7B expression	0.00666531
		EXP_CDK13_X_EXP_AKAP4	Continuous	Interaction between CDK13 expression and AKAP4 expression	0.0165866
		EXP_CDK13_X_EXP_CCNT1	Continuous	Interaction between CDK13 expression and CCNT1 expression	-0.00143416
		EXP_CDK13_X_EXP_PYCARD	Continuous	Interaction between CDK13 expression and PYCARD expression	0.00126579
		EXP_GRK5_X_EXP_CCR9	Continuous	Interaction between GRK5 expression and CCR9 expression	-0.040973
		EXP_GRK5_X_EXP_NPS	Continuous	Interaction between GRK5 expression and NPS expression	0.0607723
		EXP_JAK1_X_EXP_PTPN1	Continuous	Interaction between JAK1 expression and PTPN1 expression	0.0106238
		EXP_MAP4K4_X_EXP_CD40LG	Continuous	Interaction between MAP4K4 expression and CD40LG expression	-0.038466
		EXP_MAP4K4_X_EXP_MAP3K7	Continuous	Interaction between MAP4K4 expression and MAP3K7 expression	-0.00522259
		EXP_MAP4K4_X_EXP_TP53	Continuous	Interaction between MAP4K4 expression and TP53 expression	-0.0118346
		EXP_NLK_X_EXP_AGO1	Continuous	Interaction between NLK expression and AGO1 expression	-0.00776333
		EXP_NPR1_X_EXP_ENTPD3	Continuous	Interaction between NPR1 expression and ENTPD3 expression	-0.0101144
		EXP_PAK2_X_EXP_CTTN	Continuous	Interaction between PAK2 expression and CTTN expression	-0.00476292
		EXP_PDGFRB_X_EXP_AFDN	Continuous	Interaction between PDGFRB expression and AFDN expression	-0.0111922
		EXP_PDGFRB_X_EXP_SLC9A3R2	Continuous	Interaction between PDGFRB expression and SLC9A3R2 expression	-0.0892538
		EXP_PKN2_X_EXP_RAC1	Continuous	Interaction between PKN2 expression and RAC1 expression	-0.0130862
		EXP_PKN2_X_EXP_RHOB	Continuous	Interaction between PKN2 expression and RHOB expression	0.0199587
		EXP_SRPK1_X_EXP_LUC7L3	Continuous	Interaction between SRPK1 expression and LUC7L3 expression	-0.029757
		EXP_SRPK1_X_EXP_SRSF5	Continuous	Interaction between SRPK1 expression and SRSF5 expression	0.027166
		EXP_TLK2_X_EXP_XPO7	Continuous	Interaction between TLK2 expression and XPO7 expression	0.00491433
		EXP_TTN_X_EXP_MYL4	Continuous	Interaction between TTN expression and MYL4 expression	0.0544745
		EXP_WNK3_X_EXP_KCNJ1	Continuous	Interaction between WNK3 expression and KCNJ1 expression	0.0087816
		EXP_WNK3_X_EXP_SLC12A2	Continuous	Interaction between WNK3 expression and SLC12A2 expression	-0.00140112
		EXP_YES1_X_EXP_ACTN1	Continuous	Interaction between YES1 expression and ACTN1 expression	-0.00613857
		EXP_YES1_X_EXP_PPP2R5C	Continuous	Interaction between YES1 expression and PPP2R5C expression	0.000146351
	RECx	REC_R_HSA_2032800_EXP_X_REC_R_HSA_2682349_EXP	Continuous	Interaction between the reactions "Expression of NPPA (ANF)" and "RAF1:SGK:TSC22D3:WPP ubiquitinates SCNN channels", weighted by gene expression	0.036607
	PWYx	PWY_R_HSA_68877_EXP_X_PWY_R_HSA_983712_EXP	Continuous	Interaction between the pathways "Mitotic Prometaphase" and "Ion channel transport", weighted by gene expression	-0.00385836
		PWY_R_HSA_199991_X_PWY_R_HSA_451927	Discrete	Interaction between the pathways "Membrane Trafficking" and "Interleukin-2 family signaling"	-0.0324851
		PWY_R_HSA_451927_X_PWY_R_HSA_881907	Discrete	Interaction between the pathways "Interleukin-2 family signaling" and "Gastrin-CREB signalling pathway via PKC and MAPK"	0.196573
	Gox	GO_0000082_X_GO_0010629	Discrete	Interaction between the biological processes "G1/S transition of mitotic cell cycle" and "negative regulation of gene expression"	-0.236367
		GO_0000082_X_GO_0070059	Discrete	Interaction between the biological processes "G1/S transition of mitotic cell cycle" and "intrinsic apoptotic signaling pathway in response to endoplasmic reticulum stress"	0.680954
		GO_0001525_CSV_X_GO_0030900_CSV	Continuous	Interaction between the biological processes "angiogenesis" and "forebrain development", weighted by conservation score	-0.587188
		GO_0006955_X_GO_0023014	Discrete	Interaction between the biological processes "immune response" and "signal transduction by protein phosphorylation"	-0.130095
		GO_0006955_EXP_X_GO_0031098_EXP	Continuous	Interaction between the biological processes "immune response" and "stress-activated protein kinase signaling cascade", weighted by gene expression	0.0182226
		GO_0007030_CSV_X_GO_0007346_CSV	Continuous	Interaction between the biological processes "Golgi organization" and "regulation of mitotic cell cycle", weighted by conservation score	0.249749
		GO_0016310_EXP_X_GO_0030501_EXP	Continuous	Interaction between the biological processes "phosphorylation" and "positive regulation of bone mineralization", weighted by gene expression	0.00387187
		GO_0030324_X_GO_0048675	Discrete	Interaction between the biological processes "lung development" and "axon extension"	0.454402
		GO_0030324_EXP_X_GO_0030900_EXP	Continuous	Interaction between the biological processes "lung development" and "forebrain development", weighted by gene expression	0.0659908
		GO_0030324_EXP_X_GO_0048675_EXP	Continuous	Interaction between the biological processes "lung development" and "axon extension", weighted by gene expression	-0.0794336
		GO_0030900_CSV_X_GO_0048013_CSV	Continuous	Interaction between the biological processes "forebrain development" and "ephrin receptor signaling pathway", weighted by conservation score	-0.424166
		GO_0031098_X_GO_0043276	Discrete	Interaction between the biological processes "stress-activated protein kinase signaling cascade" and "anoikis"	0.170347
		GO_0031098_X_GO_0045059	Discrete	Interaction between the biological processes "stress-activated protein kinase signaling cascade" and "positive thymic T cell selection"	-0.281005
		GO_0043405_X_GO_0051259	Discrete	Interaction between the biological processes "regulation of MAP kinase activity" and "protein complex oligomerization"	-1.62306
		GO_0060045_X_GO_2001237	Discrete	Interaction between the biological processes "positive regulation of cardiac muscle cell proliferation" and "negative regulation of extrinsic apoptotic signaling pathway"	0.22871
