## Supplementary material for "Quantitative Structure-Mutation-Activity Relationship Tests (QSMART) Model for Protein Kinase Inhibitor Response Prediction": S3 Data

### Sheet: Kinase
Gene	Protein Name
ADCK1	Uncharacterized aarF domain-containing protein kinase 1
ADCK2	Uncharacterized aarF domain-containing protein kinase 2
ADCK5	Uncharacterized aarF domain-containing protein kinase 5
ALPK2	Alpha-protein kinase 2
ALPK3	Alpha-protein kinase 3
BCKDK	[3-methyl-2-oxobutanoate dehydrogenase [lipoamide]] kinase, mitochondrial
BRSK1	Serine/threonine-protein kinase BRSK1
CAMK1D	Calcium/calmodulin-dependent protein kinase type 1D
CAMK1G	Calcium/calmodulin-dependent protein kinase type 1G
CAMKK1	Calcium/calmodulin-dependent protein kinase kinase 1
CAMKV	CaM kinase-like vesicle-associated protein
CDC42BPA	Serine/threonine-protein kinase MRCK alpha
CDC42BPB	Serine/threonine-protein kinase MRCK beta
CDC42BPG	Serine/threonine-protein kinase MRCK gamma
CDK10	Cyclin-dependent kinase 10
CDK11A	Cyclin-dependent kinase 11A
CDK11B	Cyclin-dependent kinase 11B
CDK12	Cyclin-dependent kinase 12
CDK13	Cyclin-dependent kinase 13
CDK14	Cyclin-dependent kinase 14
CDK15	Cyclin-dependent kinase 15
CDK16	Cyclin-dependent kinase 16
CDK17	Cyclin-dependent kinase 17
CDK18	Cyclin-dependent kinase 18
CDK19	Cyclin-dependent kinase 19
CDK20	Cyclin-dependent kinase 20
CDKL1	Cyclin-dependent kinase-like 1
CDKL2	Cyclin-dependent kinase-like 2
CDKL3	Cyclin-dependent kinase-like 3
CDKL4	Cyclin-dependent kinase-like 4
CLK3	Dual specificity protein kinase CLK3
CLK4	Dual specificity protein kinase CLK4
COQ8A	Atypical kinase COQ8A, mitochondrial
COQ8B	Atypical kinase COQ8B, mitochondrial
CSNK1A1L	Casein kinase I isoform alpha-like
CSNK1G1	Casein kinase I isoform gamma-1
CSNK1G2	Casein kinase I isoform gamma-2
CSNK1G3	Casein kinase I isoform gamma-3
CSNK2A3	Casein kinase II subunit alpha 3
DCLK3	Serine/threonine-protein kinase DCLK3
DSTYK	Dual serine/threonine and tyrosine protein kinase
DYRK1B	Dual specificity tyrosine-phosphorylation-regulated kinase 1B
DYRK2	Dual specificity tyrosine-phosphorylation-regulated kinase 2
DYRK3	Dual specificity tyrosine-phosphorylation-regulated kinase 3
DYRK4	Dual specificity tyrosine-phosphorylation-regulated kinase 4
EEF2K	Eukaryotic elongation factor 2 kinase
ERN2	Serine/threonine-protein kinase/endoribonuclease IRE2
HIPK1	Homeodomain-interacting protein kinase 1
HIPK3	Homeodomain-interacting protein kinase 3
HIPK4	Homeodomain-interacting protein kinase 4
ICK	Serine/threonine-protein kinase ICK
LMTK2	Serine/threonine-protein kinase LMTK2
LMTK3	Serine/threonine-protein kinase LMTK3
LRRK1	Leucine-rich repeat serine/threonine-protein kinase 1
LTK	Leukocyte tyrosine kinase receptor
MAP3K10	Mitogen-activated protein kinase kinase kinase 10
MAP3K14	Mitogen-activated protein kinase kinase kinase 14
MAP3K15	Mitogen-activated protein kinase kinase kinase 15
MAP3K21	Mitogen-activated protein kinase kinase kinase 21
MAPK15	Mitogen-activated protein kinase 15
MAPK4	Mitogen-activated protein kinase 4
MARK1	Serine/threonine-protein kinase MARK1
MARK3	MAP/microtubule affinity-regulating kinase 3
MARK4	MAP/microtubule affinity-regulating kinase 4
MAST2	Microtubule-associated serine/threonine-protein kinase 2
MAST3	Microtubule-associated serine/threonine-protein kinase 3
MAST4	Microtubule-associated serine/threonine-protein kinase 4
MKNK2	MAP kinase-interacting serine/threonine-protein kinase 2
NEK1	Serine/threonine-protein kinase Nek1
NEK10	Serine/threonine-protein kinase Nek10
NEK11	Serine/threonine-protein kinase Nek11
NEK3	Serine/threonine-protein kinase Nek3
NEK4	Serine/threonine-protein kinase Nek4
NEK5	Serine/threonine-protein kinase Nek5
NEK6	Serine/threonine-protein kinase Nek6
NEK7	Serine/threonine-protein kinase Nek7
NEK9	Serine/threonine-protein kinase Nek9
NIM1K	Serine/threonine-protein kinase NIM1
NRBP2	Nuclear receptor-binding protein 2
NRK	Nik-related protein kinase
NUAK2	NUAK family SNF1-like kinase 2
PAK3	Serine/threonine-protein kinase PAK 3
PAK5	Serine/threonine-protein kinase PAK 5
PAK6	Serine/threonine-protein kinase PAK 6
PAN3	PAN2-PAN3 deadenylation complex subunit PAN3
PDIK1L	Serine/threonine-protein kinase PDIK1L
PHKG1	Phosphorylase b kinase gamma catalytic chain, skeletal muscle/heart isoform
PHKG2	Phosphorylase b kinase gamma catalytic chain, liver/testis isoform
PI4KA	Phosphatidylinositol 4-kinase alpha
PIK3C2B	Phosphatidylinositol 4-phosphate 3-kinase C2 domain-containing subunit beta
PIK3C2G	Phosphatidylinositol 4-phosphate 3-kinase C2 domain-containing subunit gamma
PIP4K2C	Phosphatidylinositol 5-phosphate 4-kinase type-2 gamma
PIP5K1A	Phosphatidylinositol 4-phosphate 5-kinase type-1 alpha
PIP5K1B	Phosphatidylinositol 4-phosphate 5-kinase type-1 beta
PIP5K1C	Phosphatidylinositol 4-phosphate 5-kinase type-1 gamma
PKMYT1	Membrane-associated tyrosine- and threonine-specific cdc2-inhibitory kinase
PKN3	Serine/threonine-protein kinase N3
PNCK	Calcium/calmodulin-dependent protein kinase type 1B
POMK	Protein O-mannose kinase
PRKACB	cAMP-dependent protein kinase catalytic subunit beta
PRKACG	cAMP-dependent protein kinase catalytic subunit gamma
PRPF4B	Serine/threonine-protein kinase PRP4 homolog
PSKH1	Serine/threonine-protein kinase H1
PSKH2	Serine/threonine-protein kinase H2
PXK	PX domain-containing protein kinase-like protein
RIOK1	Serine/threonine-protein kinase RIO1
RIOK2	Serine/threonine-protein kinase RIO2
RIOK3	Serine/threonine-protein kinase RIO3
RPS6KC1	Ribosomal protein S6 kinase delta-1
RPS6KL1	Ribosomal protein S6 kinase-like 1
SBK2	Serine/threonine-protein kinase SBK2
SBK3	Uncharacterized serine/threonine-protein kinase SBK3
SCYL2	SCY1-like protein 2
SCYL3	Protein-associating with the carboxyl-terminal domain of ezrin
SGK494	Uncharacterized serine/threonine-protein kinase SgK494
SRPK3	SRSF protein kinase 3
STK17A	Serine/threonine-protein kinase 17A
STK17B	Serine/threonine-protein kinase 17B
STK19	Serine/threonine-protein kinase 19
STK3	Serine/threonine-protein kinase 3
STK31	Serine/threonine-protein kinase 31
STK32A	Serine/threonine-protein kinase 32A
STK32B	Serine/threonine-protein kinase 32B
STK32C	Serine/threonine-protein kinase 32C
STK33	Serine/threonine-protein kinase 33
STK36	Serine/threonine-protein kinase 36
STK38L	Serine/threonine-protein kinase 38-like
STK40	Serine/threonine-protein kinase 40
STKLD1	Serine/threonine kinase-like domain-containing protein STKLD1
TAOK1	Serine/threonine-protein kinase TAO1
TAOK2	Serine/threonine-protein kinase TAO2
TBCK	TBC domain-containing protein kinase-like protein
TESK1	Dual specificity testis-specific protein kinase 1
TESK2	Dual specificity testis-specific protein kinase 2
TLK1	Serine/threonine-protein kinase tousled-like 1
TLK2	Serine/threonine-protein kinase tousled-like 2
TP53RK	EKC/KEOPS complex subunit TP53RK
TSSK1B	Testis-specific serine/threonine-protein kinase 1
TSSK2	Testis-specific serine/threonine-protein kinase 2
TSSK3	Testis-specific serine/threonine-protein kinase 3
TSSK4	Testis-specific serine/threonine-protein kinase 4
TSSK6	Testis-specific serine/threonine-protein kinase 6
TTBK1	Tau-tubulin kinase 1
TTBK2	Tau-tubulin kinase 2
ULK4	Serine/threonine-protein kinase ULK4
VRK2	Serine/threonine-protein kinase VRK2
VRK3	Inactive serine/threonine-protein kinase VRK3
WEE2	Wee1-like protein kinase 2
WNK2	Serine/threonine-protein kinase WNK2
WNK3	Serine/threo+B1:C151nine-protein kinase WNK3
BRSK2	Serine/threonine-protein kinase BRSK2

### Sheet: Ion Channel
Gene	Protein Name
ASIC4	Acid-sensing ion channel 4
BEST4	Bestrophin-4
CACNA2D2	Voltage-dependent calcium channel subunit alpha-2/delta-2
CACNA2D3	Voltage-dependent calcium channel subunit alpha-2/delta-3
CACNA2D4	Voltage-dependent calcium channel subunit alpha-2/delta-4
CACNG1	Voltage-dependent calcium channel gamma-1 subunit
CACNG3	Voltage-dependent calcium channel gamma-3 subunit
CACNG4	Voltage-dependent calcium channel gamma-4 subunit
CACNG5	Voltage-dependent calcium channel gamma-5 subunit
CACNG6	Voltage-dependent calcium channel gamma-6 subunit
CACNG7	Voltage-dependent calcium channel gamma-7 subunit
CACNG8	Voltage-dependent calcium channel gamma-8 subunit
CALHM4	Calcium homeostasis modulator protein 4
CALHM5	Calcium homeostasis modulator protein 5
CALHM6	Calcium homeostasis modulator protein 6
CATSPER2	Cation channel sperm-associated protein 2
CHRNA10	Neuronal acetylcholine receptor subunit alpha-10
CHRNB1	Acetylcholine receptor subunit beta
CLCA4	Calcium-activated chloride channel regulator 4
CLCC1	Chloride channel CLIC-like protein 1
CLCN6	Chloride transport protein 6
CLIC6	Chloride intracellular channel protein 6
GABRP	Gamma-aminobutyric acid receptor subunit pi
GPR89A	Golgi pH regulator A
GPR89B	Golgi pH regulator B
GRID1	Glutamate receptor ionotropic, delta-1
KCNA6	Potassium voltage-gated channel subfamily A member 6
KCNA7	Potassium voltage-gated channel subfamily A member 7
KCNAB2	Voltage-gated potassium channel subunit beta-2
KCNAB3	Voltage-gated potassium channel subunit beta-3
KCND1	Potassium voltage-gated channel subfamily D member 1
KCNG2	Potassium voltage-gated channel subfamily G member 2
KCNG3	Potassium voltage-gated channel subfamily G member 3
KCNG4	Potassium voltage-gated channel subfamily G member 4
KCNH4	Potassium voltage-gated channel subfamily H member 4
KCNH6	Potassium voltage-gated channel subfamily H member 6
KCNH8	Potassium voltage-gated channel subfamily H member 8
KCNJ15	ATP-sensitive inward rectifier potassium channel 15
KCNJ18	Inward rectifier potassium channel 18
KCNK12	Potassium channel subfamily K member 12
KCNK7	Potassium channel subfamily K member 7
KCNMB3	Calcium-activated potassium channel subunit beta-3
KCNN1	Small conductance calcium-activated potassium channel protein 1
KCNS1	Potassium voltage-gated channel subfamily S member 1
KCNS2	Potassium voltage-gated channel subfamily S member 2
LRRC38	Leucine-rich repeat-containing protein 38
LRRC55	Leucine-rich repeat-containing protein 55
PKD1L2	Polycystic kidney disease protein 1-like 2
PKD1L3	Polycystic kidney disease protein 1-like 3
PKD2L2	Polycystic kidney disease 2-like 2 protein
PLLP	Plasmolipin
SCN7A	Sodium channel protein type 7 subunit alpha
SLC26A1	Sulfate anion transporter 1
TMC3	Transmembrane channel-like protein 3
TMC4	Transmembrane channel-like protein 4
TMC5	Transmembrane channel-like protein 5
TMC7	Transmembrane channel-like protein 7
TMEM38B	Trimeric intracellular cation channel type B
TMEM63A	CSC1-like protein 1
TMEM63B	CSC1-like protein 2
TTYH1	Protein tweety homolog 1
TTYH2	Protein tweety homolog 2

### Sheet: GPCR
Gene	Protein Name
ADGRA1	Adhesion G protein-coupled receptor A1
ADGRA3	Adhesion G protein-coupled receptor A3
ADGRB2	Adhesion G protein-coupled receptor B2
ADGRB3	Adhesion G protein-coupled receptor B3
ADGRD1	Adhesion G-protein coupled receptor D1
ADGRD2	Adhesion G-protein coupled receptor D2
ADGRE1	Adhesion G protein-coupled receptor E1
ADGRE3	Adhesion G protein-coupled receptor E3
ADGRF1	Adhesion G-protein coupled receptor F1
ADGRF2	Adhesion G-protein coupled receptor F2
ADGRF3	Adhesion G-protein coupled receptor F3
ADGRF4	Adhesion G protein-coupled receptor F4
ADGRF5	Adhesion G protein-coupled receptor F5
ADGRG2	Adhesion G-protein coupled receptor G2
ADGRG3	Adhesion G protein-coupled receptor G3
ADGRG4	Adhesion G-protein coupled receptor G4
ADGRG5	Adhesion G-protein coupled receptor G5
ADGRG7	Adhesion G-protein coupled receptor G7
FZD10	Frizzled-10
GNRHR2	Putative gonadotropin-releasing hormone II receptor
GPR101	Probable G-protein coupled receptor 101
GPR12	G-protein coupled receptor 12
GPR135	G-protein coupled receptor 135
GPR137	Integral membrane protein GPR137
GPR139	Probable G-protein coupled receptor 139
GPR141	Probable G-protein coupled receptor 141
GPR142	Probable G-protein coupled receptor 142
GPR146	Probable G-protein coupled receptor 146
GPR149	Probable G-protein coupled receptor 149
GPR150	Probable G-protein coupled receptor 150
GPR151	Probable G-protein coupled receptor 151
GPR152	Probable G-protein coupled receptor 152
GPR153	Probable G-protein coupled receptor 153
GPR156	Probable G-protein coupled receptor 156
GPR157	G-protein coupled receptor 157
GPR160	Probable G-protein coupled receptor 160
GPR162	Probable G-protein coupled receptor 162
GPR171	Probable G-protein coupled receptor 171
GPR173	Probable G-protein coupled receptor 173
GPR174	Probable G-protein coupled receptor 174
GPR18	N-arachidonyl glycine receptor
GPR19	Probable G-protein coupled receptor 19
GPR20	G-protein coupled receptor 20
GPR21	Probable G-protein coupled receptor 21
GPR22	G-protein coupled receptor 22
GPR25	Probable G-protein coupled receptor 25
GPR26	G-protein coupled receptor 26
GPR27	Probable G-protein coupled receptor 27
GPR3	G-protein coupled receptor 3
GPR31	12-(S)-hydroxy-5,8,10,14-eicosatetraenoic acid receptor
GPR32	Probable G-protein coupled receptor 32
GPR34	Probable G-protein coupled receptor 34
GPR37L1	G-protein coupled receptor 37-like 1
GPR4	G-protein coupled receptor 4
GPR45	Probable G-protein coupled receptor 45
GPR52	G-protein coupled receptor 52
GPR6	G-protein coupled receptor 6
GPR61	G-protein coupled receptor 61
GPR62	G-protein coupled receptor 62
GPR63	Probable G-protein coupled receptor 63
GPR65	Psychosine receptor
GPR68	Ovarian cancer G-protein coupled receptor 1
GPR75	Probable G-protein coupled receptor 75
GPR78	G-protein coupled receptor 78
GPR82	Probable G-protein coupled receptor 82
GPR85	Probable G-protein coupled receptor 85
GPR87	G-protein coupled receptor 87
GPR88	Probable G-protein coupled receptor 88
GPRC5A	Retinoic acid-induced protein 3
GPRC5B	G-protein coupled receptor family C group 5 member B
GPRC5C	G-protein coupled receptor family C group 5 member C
GPRC5D	G-protein coupled receptor family C group 5 member D
HCAR1	Hydroxycarboxylic acid receptor 1
HCAR3	Hydroxycarboxylic acid receptor 3
LPAR6	Lysophosphatidic acid receptor 6
MRGPRE	Mas-related G-protein coupled receptor member E
MRGPRF	Mas-related G-protein coupled receptor member F
MRGPRG	Mas-related G-protein coupled receptor member G
MRGPRX1	Mas-related G-protein coupled receptor member X1
MRGPRX2	Mas-related G-protein coupled receptor member X2
MRGPRX3	Mas-related G-protein coupled receptor member X3
MRGPRX4	Mas-related G-protein coupled receptor member X4
NPBWR1	Neuropeptides B/W receptor type 1
NPBWR2	Neuropeptides B/W receptor type 2
OXER1	Oxoeicosanoid receptor 1
OXGR1	2-oxoglutarate receptor 1
P2RY10	Putative P2Y purinoceptor 10
PROKR1	Prokineticin receptor 1
QRFPR	Pyroglutamylated RF-amide peptide receptor
RXFP4	Relaxin-3 receptor 2
TAAR2	Trace amine-associated receptor 2
TAAR3P	Putative trace amine-associated receptor 3
TAAR8	Trace amine-associated receptor 8
TAAR9	Trace amine-associated receptor 9
TAS2R1	Taste receptor type 2 member 1
TAS2R10	Taste receptor type 2 member 10
TAS2R13	Taste receptor type 2 member 13
TAS2R14	Taste receptor type 2 member 14
TAS2R16	Taste receptor type 2 member 16
TAS2R19	Taste receptor type 2 member 19
TAS2R20	Taste receptor type 2 member 20
TAS2R3	Taste receptor type 2 member 3
TAS2R30	Taste receptor type 2 member 30
TAS2R31	Taste receptor type 2 member 31
TAS2R39	Taste receptor type 2 member 39
TAS2R4	Taste receptor type 2 member 4
TAS2R40	Taste receptor type 2 member 40
TAS2R41	Taste receptor type 2 member 41
TAS2R42	Taste receptor type 2 member 42
TAS2R43	Taste receptor type 2 member 43
TAS2R46	Taste receptor type 2 member 46
TAS2R5	Taste receptor type 2 member 5
TAS2R50	Taste receptor type 2 member 50
TAS2R60	Taste receptor type 2 member 60
TAS2R7	Taste receptor type 2 member 7
TAS2R8	Taste receptor type 2 member 8
TAS2R9	Taste receptor type 2 member 9
